# The pathogenic T42A mutation in SHP2 rewires the interaction specificity of its N-terminal regulatory domain

**DOI:** 10.1101/2023.07.10.548257

**Authors:** Anne E. van Vlimmeren, Rashmi Voleti, Cassandra A. Chartier, Ziyuan Jiang, Deepti Karandur, Preston A. Humphries, Wan-Lin Lo, Neel H. Shah

**Author notes:** These authors contributed equally (Anne E. van Vlimmeren, Rashmi Voleti).

## Abstract

Mutations in the tyrosine phosphatase SHP2 are associated with a variety of human diseases. Most mutations in SHP2 increase its basal catalytic activity by disrupting auto-inhibitory interactions between its phosphatase domain and N-terminal SH2 (phosphotyrosine recognition) domain. By contrast, some disease-associated mutations located in the ligand-binding pockets of the N- or C-terminal SH2 domains do not increase basal activity and likely exert their pathogenicity through alternative mechanisms. We lack a molecular understanding of how these SH2 mutations impact SHP2 structure, activity, and signaling. Here, we characterize five SHP2 SH2 domain ligand-binding pocket mutants through a combination of high-throughput biochemical screens, biophysical and biochemical measurements, and molecular dynamics simulations. We show that, while some of these mutations alter binding affinity to phosphorylation sites, the T42A mutation in the N-SH2 domain is unique in that it also substantially alters ligand-binding specificity, despite being 8-10 Å from the specificity-determining region of the SH2 domain. This mutation exerts its effect on sequence specificity by remodeling the phosphotyrosine binding pocket, altering the mode of engagement of both the phosphotyrosine and surrounding residues on the ligand. The functional consequence of this altered specificity is that the T42A mutant has biased sensitivity toward a subset of activating ligands and enhances downstream signaling. Our study highlights an example of a nuanced mechanism of action for a disease-associated mutation, characterized by a change in protein-protein interaction specificity that alters enzyme activation.

**Significance Statement:** The protein tyrosine phosphatase SHP2 is mutated in a variety of human diseases, including several cancers and developmental disorders. Most mutations in SHP2 hyperactivate the enzyme by destabilizing its auto-inhibited state, but several disease-associated mutations do not conform to this mechanism. We show that one such mutation, T42A, alters the ligand binding specificity of the N-terminal regulatory domain of SHP2, causing the mutant phosphatase to be more readily activated by certain upstream signals than the wild-type phosphatase. Our findings reveal a novel mode of SHP2 dysregulation that will improve our understanding of pathogenic signaling. Our study also illustrates how mutations distal to the specificity-determining region of a protein can alter ligand binding specificity.
