## Supplementary material for "The pathogenic T42A mutation in SHP2 rewires the interaction specificity of its N-terminal regulatory domain": Table S1

### Sheet: catalytic efficiencies
kcat/Km	pNPP (M^-1 x s^-1)			DiFMUP (10^3 x M^-1 x s^-1)
SHP2	Average	St Dev	N	Average	St Dev	N
WT	7.39	0.62	3	3.83	0.71	6
T42A	9.03	0.53	3	23.1	8.97	5
L43F	21.3	0.62	3	14.24	3.45	3
T52S	9.91	0.4	3	6.35	0.56	3
E76K	591.67	20.38	3	741.13	30.26	3
E139D	98.43	9.38	3	65.98	1.81	3

### Sheet: melting temperatures
SHP2	Tm (°C)	St Dev (°C)	N
WT	51.6589	0.139479	9
T42A	52.2667	0.124722	3
L43F	48.1	0.141421	3
T52S	52.4333	0.0471405	3
R138Q	49.49	0	3
E139D	50.2767	0.0471405	3
E76K	42.8433	0.169967	3
