## Supplementary material for "The pathogenic T42A mutation in SHP2 rewires the interaction specificity of its N-terminal regulatory domain": Table S2

### Sheet: Direct measurements
SH2 domain	Fl peptide name	Fl peptide sequence	N	Kd mean (M)	Kd stdev (M)	[Fl peptide] (M)
N-WT	FITC-IRS-1 pTyr 1179	FITC-Ahx-ENGLN-pY-IDLDL-NH2	9	4.92e-08	1.23e-08	3.00E-08 5.00E-09
N-WT	FITC-Imhof-9	FITC-Ahx-KAALN-pY-AQLMF-NH2	3	2.48e-08	6.72e-09	5e-09
N-WT	FITC-CagA-D	FITC-Ahx-SPEPI-pY-ATIDF-NH2	3	1.88e-07	7.07e-08	5e-09
N-T42A	FITC-IRS-1 pTyr 1179	FITC-Ahx-ENGLN-pY-IDLDL-NH2	5	9.39e-09	3.43e-09	3.00E-08 5.00E-09
N-T42A	FITC-Imhof-9	FITC-Ahx-KAALN-pY-AQLMF-NH2	3	9.36e-09	3.59e-09	5e-09
N-T42A	FITC-CagA-D	FITC-Ahx-SPEPI-pY-ATIDF-NH2	3	8.64e-09	5.83e-09	5e-09
N-L43F	FITC-IRS-1 pTyr 1179	FITC-Ahx-ENGLN-pY-IDLDL-NH2	3	4.2e-08	1.26e-08	3e-08
N-T52S	FITC-IRS-1 pTyr 1179	FITC-Ahx-ENGLN-pY-IDLDL-NH2	3	5.28e-08	1.72e-08	3e-08
N-K55R	FITC-IRS-1 pTyr 1179	FITC-Ahx-ENGLN-pY-IDLDL-NH2	3	7.12e-09	3.39e-09	5e-09
N-K55R	FITC-Imhof-9	FITC-Ahx-KAALN-pY-AQLMF-NH2	3	5.9e-09	6.86e-10	5e-09
N-K55R	FITC-CagA-D	FITC-Ahx-SPEPI-pY-ATIDF-NH2	3	8.35e-08	5.64e-08	5e-09
N-T42A+K55R	FITC-IRS-1 pTyr 1179	FITC-Ahx-ENGLN-pY-IDLDL-NH2	3	1.21e-09	3.37e-10	5e-09
N-T42A+K55R	FITC-Imhof-9	FITC-Ahx-KAALN-pY-AQLMF-NH2	3	1.84e-09	4.9e-10	5e-09
N-T42A+K55R	FITC-CagA-D	FITC-Ahx-SPEPI-pY-ATIDF-NH2	3	9.17e-09	1.34e-09	5e-09
N-E76K	FITC-IRS-1 pTyr 1179	FITC-Ahx-ENGLN-pY-IDLDL-NH2	3	8.24e-08	1.48e-08	5e-09
C-WT	FITC-Imhof-9	FITC-Ahx-KAALN-pY-AQLMF-NH2	6	1.16017e-06	2.96474e-07	3e-07
C-WT	FITC-PD-1 pTyr 248	FITC-Ahx-PEQTE-pY-ATIVF-NH2	3	7.87633e-08	3.3436e-08	3e-08
C-E139D	FITC-Imhof-9	FITC-Ahx-KAALN-pY-AQLMF-NH2	3	9.94e-07	3.43402e-07	3e-07
C-E139D	FITC-PD-1 pTyr 248	FITC-Ahx-PEQTE-pY-ATIVF-NH2	3	5.54717e-08	1.69933e-08	3e-08
C-R138Q	FITC-Imhof-9	FITC-Ahx-KAALN-pY-AQLMF-NH2	3	no fit	n/a	3e-08
C-R138Q	FITC-PD-1 pTyr 248	FITC-Ahx-PEQTE-pY-ATIVF-NH2	3	no fit	n/a	3e-08

### Sheet: Competition measurements
SH2 domain	Target peptide name	Target peptide sequence	N	Kd mean (M)	Kd stdev (M)	Fl peptide name	[Fl peptide] (M)	[SH2] (M)	p-value with WT
N-WT	Gab1 pTyr 627	Ac-GDKQVE-pY-LDLDLD-NH2	3	2.16e-06	1.43e-07	FITC-IRS-1 pTyr 1179	3e-08	7.5e-08	NA
N-WT	Gab2 pTyr 614	Ac-STGSVD-pY-LALDFQ-NH2	4	1.93e-07	2.97e-08	FITC-IRS-1 pTyr 1179	3e-08	7.5e-08	NA
N-WT	IRS-1 pTyr 1179	Ac-LENGLN-pY-IDLDLV-NH2	3	1.04e-07	1.73e-08	FITC-IRS-1 pTyr 1179	3e-08	7.5e-08	NA
N-WT	IRS-1 pTyr 896	Ac-PKSPGE-pY-VNIEFG-NH2	3	1.78e-06	2.04e-07	FITC-IRS-1 pTyr 1179	3e-08	7.5e-08	NA
N-WT	CagA-D	Ac-ASPEPI-pY-ATIDFD-NH2	3	1.36e-07	1.47e-08	FITC-IRS-1 pTyr 1179	3e-08	7.5e-08	NA
N-WT	CagA-C	Ac-VSPEPI-pY-ATIDDL-NH2	3	4.14e-06	9.06e-07	FITC-IRS-1 pTyr 1179	3e-08	7.5e-08	NA
N-WT	PD-1 pTyr 223	Ac-PVFSVD-pY-GELDFQ-NH2	3	1.51e-06	3.06e-07	FITC-IRS-1 pTyr 1179	3e-08	7.5e-08	NA
N-WT	PD-1 pTyr 248	Ac-VPEQTE-pY-ATIVFP-NH2	3	9.65e-07	2.06e-07	FITC-IRS-1 pTyr 1179	3e-08	7.5e-08	NA
N-WT	Imhof-9	Ac-KKAALN-pY-AQLMFP-NH2	3	3.42e-08	1.28e-08	FITC-IRS-1 pTyr 1179	3e-08	7.5e-08	NA
N-WT	PGFRB pTyr 763	Ac-MKGDVK-pY-ADIESS-NH2	4	1.76e-06	2.19e-07	FITC-IRS-1 pTyr 1179	3e-08	7.5e-08	NA
N-WT	DNMT3B pTyr 815	Ac-FGFPVH-pY-TDVSNM-NH2	3	4.91e-06	7.56e-07	FITC-IRS-1 pTyr 1179	5e-09	7.5e-08	NA
N-WT	MILR1 pTyr 338	Ac-AKSGAV-pY-SELNFG-NH2	3	1.74e-06	3.04e-07	FITC-IRS-1 pTyr 1179	3e-08	2e-07	NA
N-T42A	Gab1 pTyr 627	Ac-GDKQVE-pY-LDLDLD-NH2	3	1.73e-07	1.53e-08	FITC-IRS-1 pTyr 1179	3e-08	5e-08	0.001552
N-T42A	Gab2 pTyr 614	Ac-STGSVD-pY-LALDFQ-NH2	3	9.77e-09	2.25e-09	FITC-IRS-1 pTyr 1179	3e-08	5e-08	0.001077
N-T42A	IRS-1 pTyr 1179	Ac-LENGLN-pY-IDLDLV-NH2	3	1e-08	4.59e-09	FITC-IRS-1 pTyr 1179	3e-08	5e-08	0.007727
N-T42A	IRS-1 pTyr 896	Ac-PKSPGE-pY-VNIEFG-NH2	3	3.05e-07	2.52e-08	FITC-IRS-1 pTyr 1179	3e-08	5e-08	0.005721
N-T42A	CagA-D	Ac-ASPEPI-pY-ATIDFD-NH2	3	2.45e-08	4.02e-09	FITC-IRS-1 pTyr 1179	3e-08	5e-08	0.003557
N-T42A	CagA-C	Ac-VSPEPI-pY-ATIDDL-NH2	3	6.53e-07	2.53e-07	FITC-IRS-1 pTyr 1179	3e-08	5e-08	0.016135
N-T42A	PD-1 pTyr 223	Ac-PVFSVD-pY-GELDFQ-NH2	5	5.47e-08	6.29e-09	FITC-IRS-1 pTyr 1179	3.00E-08 1.00E-09	5.00E-08 2.39E-08	0.014401
N-T42A	PD-1 pTyr 248	Ac-VPEQTE-pY-ATIVFP-NH2	3	8.17e-08	6.83e-09	FITC-IRS-1 pTyr 1179	3e-08	5e-08	0.017563
N-T42A	Imhof-9	Ac-KKAALN-pY-AQLMFP-NH2	4	7.71e-09	2.05e-09	FITC-IRS-1 pTyr 1179	3e-08	5e-08	0.067144
N-T42A	PGFRB pTyr 763	Ac-MKGDVK-pY-ADIESS-NH2	3	7.36e-08	2.09e-08	FITC-IRS-1 pTyr 1179	3e-08	5e-08	0.00053
N-T42A	DNMT3B pTyr 815	Ac-FGFPVH-pY-TDVSNM-NH2	3	2.83e-07	1.19e-07	FITC-IRS-1 pTyr 1179	3e-08	5e-08	0.007606
N-T42A	MILR1 pTyr 338	Ac-AKSGAV-pY-SELNFG-NH2	4	1.93e-08	3.69e-09	FITC-IRS-1 pTyr 1179	3.00E-08 1.00E-09	5.00E-08 2.39E-08	0.010238
N-L43F	Gab1 pTyr 627	Ac-GDKQVE-pY-LDLDLD-NH2	3	9.76e-07	3.41e-07	FITC-IRS-1 pTyr 1179	3e-08	6e-08	0.015443
N-L43F	Gab2 pTyr 614	Ac-STGSVD-pY-LALDFQ-NH2	3	9.57e-08	8.16e-09	FITC-IRS-1 pTyr 1179	3e-08	6e-08	0.004811
N-L43F	IRS-1 pTyr 1179	Ac-LENGLN-pY-IDLDLV-NH2	3	6.02e-08	1.95e-08	FITC-IRS-1 pTyr 1179	3e-08	6e-08	0.044422
N-L43F	IRS-1 pTyr 896	Ac-PKSPGE-pY-VNIEFG-NH2	3	5.99e-07	5.62e-08	FITC-IRS-1 pTyr 1179	3e-08	6e-08	0.006522
N-L43F	CagA-D	Ac-ASPEPI-pY-ATIDFD-NH2	3	8.88e-08	9.62e-09	FITC-IRS-1 pTyr 1179	3e-08	6e-08	0.013671
N-L43F	CagA-C	Ac-VSPEPI-pY-ATIDDL-NH2	3	3.16e-06	6.44e-07	FITC-IRS-1 pTyr 1179	3e-08	6e-08	0.20895
N-L43F	PD-1 pTyr 223	Ac-PVFSVD-pY-GELDFQ-NH2	4	7.3825e-07	2.26939e-07	FITC-IRS-1 pTyr 1179	3e-08	6e-08	0.025736
N-L43F	PD-1 pTyr 248	Ac-VPEQTE-pY-ATIVFP-NH2	3	4.04e-07	6.46e-08	FITC-IRS-1 pTyr 1179	3e-08	6e-08	0.0327
N-L43F	Imhof-9	Ac-KKAALN-pY-AQLMFP-NH2	3	1.62e-08	1.17e-08	FITC-IRS-1 pTyr 1179	3e-08	6e-08	0.147186
N-L43F	PGFRB pTyr 763	Ac-MKGDVK-pY-ADIESS-NH2	3	1.08e-06	4.23e-07	FITC-IRS-1 pTyr 1179	3e-08	6e-08	0.090302
N-L43F	DNMT3B pTyr 815	Ac-FGFPVH-pY-TDVSNM-NH2	3	3.88e-06	1.16e-07	FITC-IRS-1 pTyr 1179	3e-08	6e-08	0.139215
N-L43F	MILR1 pTyr 338	Ac-AKSGAV-pY-SELNFG-NH2	3	8.06e-07	2.01e-07	FITC-IRS-1 pTyr 1179	3e-08	7.5e-08	0.015579
N-T52S	Gab1 pTyr 627	Ac-GDKQVE-pY-LDLDLD-NH2	3	1.28e-06	3.47e-07	FITC-IRS-1 pTyr 1179	3e-08	7.5e-08	0.033679
N-T52S	Gab2 pTyr 614	Ac-STGSVD-pY-LALDFQ-NH2	3	6.22e-08	2.42e-08	FITC-IRS-1 pTyr 1179	3e-08	7.5e-08	0.001471
N-T52S	IRS-1 pTyr 1179	Ac-LENGLN-pY-IDLDLV-NH2	3	7.59e-08	3.17e-08	FITC-IRS-1 pTyr 1179	3e-08	7.5e-08	0.267934
N-T52S	IRS-1 pTyr 896	Ac-PKSPGE-pY-VNIEFG-NH2	3	5.99e-07	1.42e-07	FITC-IRS-1 pTyr 1179	3e-08	7.5e-08	0.001913
N-T52S	CagA-D	Ac-ASPEPI-pY-ATIDFD-NH2	3	5.52e-08	2.51e-08	FITC-IRS-1 pTyr 1179	3e-08	7.5e-08	0.014431
N-T52S	CagA-C	Ac-VSPEPI-pY-ATIDDL-NH2	3	3.1e-06	1.3e-06	FITC-IRS-1 pTyr 1179	3e-08	7.5e-08	0.326088
N-T52S	PD-1 pTyr 223	Ac-PVFSVD-pY-GELDFQ-NH2	3	5.31e-07	2.44e-07	FITC-IRS-1 pTyr 1179	3e-08	7.5e-08	0.013695
N-T52S	PD-1 pTyr 248	Ac-VPEQTE-pY-ATIVFP-NH2	3	3.44e-07	2.83e-08	FITC-IRS-1 pTyr 1179	3e-08	7.5e-08	0.032735
N-T52S	Imhof-9	Ac-KKAALN-pY-AQLMFP-NH2	3	1.95e-08	4.04e-09	FITC-IRS-1 pTyr 1179	3e-08	7.5e-08	0.176904
N-T52S	PGFRB pTyr 763	Ac-MKGDVK-pY-ADIESS-NH2	3	2.2e-06	7.78e-07	FITC-IRS-1 pTyr 1179	3e-08	7.5e-08	0.432335
N-T52S	DNMT3B pTyr 815	Ac-FGFPVH-pY-TDVSNM-NH2	3	7.88e-06	2.46e-06	FITC-IRS-1 pTyr 1179	3e-08	7.5e-08	0.163171
N-T52S	MILR1 pTyr 338	Ac-AKSGAV-pY-SELNFG-NH2	3	2.25e-06	4.2e-07	FITC-IRS-1 pTyr 1179	3e-08	7.5e-08	0.170576
N-E76K	Gab2 pTyr 614	Ac-STGSVD-pY-LALDFQ-NH2	5	1.82e-07	9.49e-08	FITC-IRS-1 pTyr 1179	5.00E-09 and 1.00E-08	7.50E-08 and 8.5E-08	0.831684
N-E76K	CagA-C	Ac-VSPEPI-pY-ATIDDL-NH2	3	3.2e-06	9.32e-07	FITC-IRS-1 pTyr 1179	3e-08	2e-07	0.278584
N-E76K	MILR1 pTyr 338	Ac-AKSGAV-pY-SELNFG-NH2	3	1.87e-06	4.12e-07	FITC-IRS-1 pTyr 1179	3e-08	2e-07	0.384425
N-E76K	Imhof-9	Ac-KKAALN-pY-AQLMFP-NH2	3	2.12e-08	1.92e-08	FITC-IRS-1 pTyr 1179	1e-08	8.5e-08	0.682823
N-K55R	PD-1 pTyr 223	Ac-PVFSVD-pY-GELDFQ-NH2	4	4.8e-07	1.207e-07	FITC-IRS-1 pTyr 1179	1e-09	1.07e-08	0.019127
N-K55R	MILR1 pTyr 338	Ac-AKSGAV-pY-SELNFG-NH2	3	6.21e-07	1.19e-07	FITC-IRS-1 pTyr 1179	1e-09	1.07e-08	0.014151
N-K55R	Gab2 pTyr 614	Ac-STGSVD-pY-LALDFQ-NH2	3	4.70433e-08	1.02822e-08	FITC-IRS-1 pTyr 1179	1e-09	2.13e-08	0.000911
N-T42A+K55R	PD-1 pTyr 223	Ac-PVFSVD-pY-GELDFQ-NH2	3	1e-07	2.57725e-10	FITC-IRS-1 pTyr 1179	5e-09	7.5e-09	0.015339
N-T42A+K55R	MILR1 pTyr 338	Ac-AKSGAV-pY-SELNFG-NH2	3	2.85e-08	2.14e-09	FITC-IRS-1 pTyr 1179	5e-09	7.5e-09	0.010351
N-T42A+K55R	Gab2 pTyr 614	Ac-STGSVD-pY-LALDFQ-NH2	3	1.09e-09	3.86092e-10	FITC-IRS-1 pTyr 1179	5e-09	1.5e-08	0.000998
C-WT	Imhof-9	Ac-KKAALN-pY-AQLMFP-NH2	3	5.26707e-07	3.89038e-07	FITC-Imhof-9	3e-07	1.845e-06	NA
C-WT	IRS-1 pTyr 1179	Ac-LENGLN-pY-IDLDLV-NH2	5	2.4714e-05	8.56108e-06	FITC-Imhof-9	3e-07	5e-06	NA
C-WT	CagA-D	Ac-ASPEPI-pY-ATIDFD-NH2	5	1.06418e-06	7.75304e-07	FITC-PD-1 pTyr 248	3e-08	1e-06	NA
C-WT	Gab2 pTyr 614	Ac-STGSVD-pY-LALDFQ-NH2	4	7.192e-06	3.65865e-06	FITC-Imhof-9	3e-07	5e-06	NA
C-WT	PD-1 pTyr 248	Ac-VPEQTE-pY-ATIVFP-NH2	3	2.98467e-08	2.78759e-08	FITC-PD-1 pTyr 248	3e-08	1e-06	NA
C-WT	PD-1 pTyr 223	Ac-PVFSVD-pY-GELDFQ-NH2	3	3.06e-05	1.17e-05	FITC-Imhof-9	3e-07	1.85e-06	NA
C-WT	IRS-1 pTyr 896	Ac-PKSPGE-pY-VNIEFG-NH2	4	7.34975e-06	1.32681e-06	FITC-Imhof-9	3e-07	5e-06	NA
C-WT	Gab1 pTyr 627	Ac-GDKQVE-pY-LDLDLD-NH2	3	1.93e-05	5.1e-06	FITC-Imhof-9	3e-07	5e-06	NA
C-WT	CagA-C	Ac-VSPEPI-pY-ATIDDL-NH2	3	7.13333e-06	1.23489e-06	FITC-Imhof-9	3e-07	1.85e-06	NA
C-E139D	Imhof-9	Ac-KKAALN-pY-AQLMFP-NH2	3	7.68333e-07	4.45296e-07	FITC-Imhof-9	3e-07	1.78e-06	0.519659
C-E139D	IRS-1 pTyr 1179	Ac-LENGLN-pY-IDLDLV-NH2	3	1.32567e-05	5.27121e-06	FITC-Imhof-9	3e-07	1.78e-06	0.059092
C-E139D	CagA-D	Ac-ASPEPI-pY-ATIDFD-NH2	6	5.776e-07	2.61306e-07	FITC-PD-1 pTyr 248	3e-08	1e-06	0.243921
C-E139D	Gab2 pTyr 614	Ac-STGSVD-pY-LALDFQ-NH2	3	4.522e-06	3.17535e-06	FITC-Imhof-9	3e-07	5e-06	0.352148
C-E139D	PD-1 pTyr 248	Ac-VPEQTE-pY-ATIVFP-NH2	3	5.18513e-08	3.4715e-08	FITC-PD-1 pTyr 248	3e-07	3e-07	0.440509
C-E139D	PD-1 pTyr 223	Ac-PVFSVD-pY-GELDFQ-NH2	3	1.46333e-05	4.83483e-06	FITC-Imhof-9	3e-07	1.78e-06	0.127622
C-E139D	IRS-1 pTyr 896	Ac-PKSPGE-pY-VNIEFG-NH2	3	1.03367e-05	5.35388e-06	FITC-Imhof-9	3e-07	1.78e-06	0.441731
C-E139D	Gab1 pTyr 627	Ac-GDKQVE-pY-LDLDLD-NH2	3	4.08e-05	1.98e-05	FITC-Imhof-9	3e-07	5e-06	0.195177
C-E139D	CagA-C	Ac-VSPEPI-pY-ATIDDL-NH2	3	1.11e-05	4.51903e-06	FITC-Imhof-9	3e-07	1.78e-06	0.264411

### Sheet: K55 mutant p-values
SH2 domain 1	SH2-domain 2	Peptide	Peptide sequence	Fold-change (SH2-1/SH2-2)	p-value
N-WT	N-T42A	PD-1 pTyr 223	Ac-PVFSVD-pY-GELDFQ-NH2	28	0.014401
N-WT	N-T42A	MILR1 pTyr 338	Ac-AKSGAV-pY-SELNFG-NH2	90	0.010238
N-WT	N-T42A	Gab2 pTyr 614	Ac-STGSVD-pY-LALDFQ-NH2	20	0.001077
N-WT	N-K55R	PD-1 pTyr 223	Ac-PVFSVD-pY-GELDFQ-NH2	3.2	0.019127
N-WT	N-K55R	MILR1 pTyr 338	Ac-AKSGAV-pY-SELNFG-NH2	2.8	0.014151
N-WT	N-K55R	Gab2 pTyr 614	Ac-STGSVD-pY-LALDFQ-NH2	4.1	0.000911
N-WT	N-T42A+K55R	PD-1 pTyr 223	Ac-PVFSVD-pY-GELDFQ-NH2	15	0.015339
N-WT	N-T42A+K55R	MILR1 pTyr 338	Ac-AKSGAV-pY-SELNFG-NH2	61	0.010351
N-WT	N-T42A+K55R	Gab2 pTyr 614	Ac-STGSVD-pY-LALDFQ-NH2	177	0.000998
N-K55R	N-T42A	PD-1 pTyr 223	Ac-PVFSVD-pY-GELDFQ-NH2	8.8	0.005849
N-K55R	N-T42A	MILR1 pTyr 338	Ac-AKSGAV-pY-SELNFG-NH2	32	0.012741
N-K55R	N-T42A	Gab2 pTyr 614	Ac-STGSVD-pY-LALDFQ-NH2	4.8	0.020563
N-K55R	N-T42A+K55R	PD-1 pTyr 223	Ac-PVFSVD-pY-GELDFQ-NH2	4.8	0.153307
N-K55R	N-T42A+K55R	MILR1 pTyr 338	Ac-AKSGAV-pY-SELNFG-NH2	22	0.013159
N-K55R	N-T42A+K55R	Gab2 pTyr 614	Ac-STGSVD-pY-LALDFQ-NH2	43	0.01626
N-T42A	N-T42A+K55R	PD-1 pTyr 223	Ac-PVFSVD-pY-GELDFQ-NH2	0.55	8.4e-05
N-T42A	N-T42A+K55R	MILR1 pTyr 338	Ac-AKSGAV-pY-SELNFG-NH2	0.68	0.009632
N-T42A	N-T42A+K55R	Gab2 pTyr 614	Ac-STGSVD-pY-LALDFQ-NH2	9	0.01924
