## Supplementary material for "The pathogenic T42A mutation in SHP2 rewires the interaction specificity of its N-terminal regulatory domain": Table S4

### Sheet: Sheet1
N-WT: mean	218	219	220	221	222	223	224	225	226	227	228		N-T42A: mean	218	219	220	221	222	223	224	225	226	227	228
substitution	V	F	S	V	D	Y	G	E	L	D	F		substitution	V	F	S	V	D	Y	G	E	L	D	F
Y	-0.516613	0.260166	0.155272	0.337832	0.566926	0	0.258119	-0.123413	-0.193961	0.116104	-0.34744		Y	-0.0715504	0.450011	0.183088	0.570398	0.0175507	0	-0.792078	-0.767096	-1.45509	-0.858778	-1.37453
W	0.0589048	0.0672568	0.201116	0.0555504	0.484093	0.0183264	0.37605	0.212228	-0.0165347	0.106141	1.12198		W	-0.479148	-0.244255	-0.544315	-1.17272	-0.569491	-1.13984	-0.622722	-0.72535	-1.19676	-0.71031	0.677957
F	0.00765456	0	0.426543	-0.0170312	0.626969	-0.16849	0.19618	0.108313	-0.247958	0.0546883	0		F	-0.370331	0	-0.20198	-1.03318	-0.333656	-1.30495	-0.741205	-0.820368	-1.16938	-0.714341	0
L	0.234514	-0.266348	-0.0110238	0.00720715	0.559417	-0.189426	0.902711	-0.12345	0	-0.161905	-0.30222		L	0.0999849	0.130974	-0.265432	-0.961549	-0.205444	-1.43611	-0.0968253	-0.495558	0	-0.727546	-1.19089
I	0.0111193	-0.0990464	0.133955	-0.00924218	0.63893	-0.160172	1.21507	-0.0970536	-0.178875	0.102522	-0.322733		I	-0.151279	0.19136	-0.227651	-0.46433	-0.258771	-1.85293	0.326953	-0.312106	-0.691273	-0.715196	-1.44834
V	0	0.0245471	0.0356059	0	0.73792	-0.194575	1.4895	-0.0334781	-0.293772	-0.0804503	-0.214683		V	0	-0.0582924	-0.055292	0	0.135029	-1.45212	0.449045	-0.262286	-1.19044	-0.564918	-1.41665
M	-0.0642702	-0.106143	-0.0182106	-0.0961603	0.741702	-0.300107	0.548153	-0.265891	-0.205	0.149059	-0.0827983		M	0.0156617	0.104602	-0.0956233	-0.943282	0.306516	-1.44871	-0.223802	-0.595807	-0.79844	-0.781401	-1.35943
P	0.129291	-0.10591	-0.105992	-0.248999	0.187443	-0.287804	1.36817	-0.360666	0.130478	-0.0478567	-0.498089		P	0.0338815	0.208895	-0.291991	-1.23388	1.61107	-1.44628	1.74875	-1.24057	-0.564167	-1.18713	-1.60072
G	0.0925607	0.109732	-0.0857241	-0.153859	1.18425	-0.267574	0	-0.0781037	-0.342243	-0.195671	-0.2438		G	0.151527	0.63932	-0.124076	-1.16674	2.43195	-1.48851	0	-1.11409	-1.60626	-1.30986	-1.53924
A	-0.0526951	-0.0859144	-0.172581	-0.204275	0.81531	-0.247589	2.18667	-0.0732161	-0.270352	-0.367066	-0.329954		A	0.0306991	0.306952	-0.133296	-1.16918	1.52184	-1.47092	1.00479	-0.500888	-1.50679	-0.619908	-1.55918
T	-0.0451148	-0.0393625	0.117715	-0.0789101	0.798622	-0.441518	1.67891	-0.299959	-0.570925	-0.0543921	-0.237031		T	-0.048486	0.410203	0.338146	-0.962031	0.636086	-1.61205	0.882624	-0.44931	-1.56542	-0.713949	-1.46578
S	-0.0580858	-0.0942389	0	-0.218221	1.7326	-0.282392	0.819565	-0.246775	-0.111688	-0.0600137	-0.255098		S	0.0684981	0.390666	0	-1.04299	2.20222	-1.6178	0.527979	-0.713809	-1.50979	-0.670049	-1.3996
C	0.630947	0.310392	0.514633	0.483108	0.522105	-0.0448789	0.833283	0.112275	-0.0189357	0.231006	-0.031906		C	-0.504932	-0.254745	-0.381876	-0.522815	-0.410322	-1.41007	-0.184081	-0.897122	-1.15405	-0.854098	-1.54328
N	-0.0204416	0.059221	-0.128962	-0.166285	1.18718	-0.459105	-0.321675	-0.29997	-0.18115	-0.269585	-0.340946		N	0.140047	0.243273	-0.0660626	-1.45102	1.74318	-1.72476	-0.3356	-0.460225	-1.32931	-0.827917	-1.37828
Q	-0.0772097	0.0467506	0.00800564	-0.298825	1.32398	-0.334313	-0.0372189	-0.155343	-0.276175	-0.438659	-0.207754		Q	0.0172971	0.464442	-0.0796549	-1.28328	1.70525	-1.6498	-0.168291	0.0511591	-1.50205	-0.790489	-1.42657
D	0.278513	0.000148855	-0.194068	-0.220797	0	-0.414704	-0.210569	-0.214603	-0.348386	0	-0.529023		D	-0.340466	-0.128109	-0.682478	-1.38158	0	-1.46736	-0.74647	-0.182974	-1.46397	0	-1.56155
E	0.264967	-0.0482297	-0.0524043	-0.258125	0.264149	-0.290492	-0.0856517	0	-0.339532	-0.192832	-0.321632		E	-0.155273	-0.22537	-0.48125	-1.41152	0.317751	-1.42425	-0.506026	0	-1.50854	-0.510021	-1.50966
H	0.259872	0.105428	-0.143096	-0.275276	1.71063	-0.405216	-0.189556	-0.254302	-0.258121	0.0651381	-0.361768		H	0.257428	0.535563	0.0672181	-1.23242	1.67949	-1.85092	-0.136005	-0.300989	-1.46335	-0.826175	-1.31883
R	0.0851953	0.349543	0.217047	-0.161496	3.1288	-0.222867	1.67115	-0.0839313	-0.235093	-0.0690881	-0.297913		R	0.533656	1.23731	1.22424	-1.03961	2.88874	-1.44534	2.43898	-0.381992	-1.41423	-0.941227	-1.51757
K	0.0151988	0.356785	0.463558	-0.0499301	3.32988	-0.241918	1.53303	-0.0955076	-0.209385	-0.113281	-0.163779		K	0.439065	1.21482	1.56744	-1.00505	3.17008	-1.61241	2.48126	0.30332	-1.37387	-0.999726	-1.51258
stop	-0.297565	-0.144699	0.124094	-0.0673764	-0.0532383	-0.400295	-0.257454	-0.400913	-0.196693	-0.089006	-0.109608		stop	-1.73093	-1.34783	-1.41084	-1.53618	-0.959868	-1.4413	-1.50514	-0.934588	-1.42176	-1.4381	-1.48833
N-WT: stdev	218	219	220	221	222	223	224	225	226	227	228		N-T42A: stdev	218	219	220	221	222	223	224	225	226	227	228
substitution	V	F	S	V	D	Y	G	E	L	D	F		substitution	V	F	S	V	D	Y	G	E	L	D	F
Y	0.331515	0.119231	0.166972	0.432083	0.349898	0	0.608958	0.164428	0.184471	0.19097	0.311958		Y	0.087678	0.132318	0.261647	0.352262	0.146985	0	0.251502	0.0925399	0.278974	0.221681	0.158228
W	0.186502	0.11393	0.219492	0.139779	0.275868	0.0783893	0.189473	0.131531	0.114617	0.199946	0.359999		W	0.0862382	0.218415	0.139264	0.253094	0.236119	0.244592	0.265194	0.247355	0.182032	0.20204	0.060854
F	0.327085	0	0.101438	0.133756	0.15409	0.141531	0.103526	0.128404	0.0828397	0.124901	0		F	0.254167	0	0.133408	0.230727	0.28526	0.343465	0.187293	0.113588	0.212713	0.0610001	0
L	0.116464	0.27575	0.216972	0.134055	0.145374	0.140801	0.432607	0.0813361	0	0.213227	0.14582		L	0.183687	0.0889522	0.250482	0.0677091	0.0985721	0.328851	0.238386	0.0470594	0	0.135406	0.196466
I	0.302432	0.28226	0.12135	0.0608215	0.162651	0.304072	0.50425	0.109339	0.194061	0.491321	0.157316		I	0.410107	0.0713187	0.113148	0.112258	0.142168	0.617438	0.225641	0.138499	0.185203	0.184382	0.282907
V	0	0.108163	0.104819	0	0.300705	0.0887029	0.548964	0.0632742	0.155684	0.0649552	0.101151		V	0	0.239414	0.108469	0	0.144041	0.300952	0.149058	0.175615	0.264192	0.130561	0.310385
M	0.291149	0.145229	0.0917698	0.0876322	0.0563985	0.237944	0.441611	0.112394	0.0688803	0.416613	0.295139		M	0.2315	0.0922347	0.117014	0.0377376	0.191735	0.45431	0.372455	0.130946	0.213568	0.209312	0.252974
P	0.147369	0.16273	0.307857	0.12826	0.165043	0.113838	0.229349	0.227818	0.93312	0.351675	0.191708		P	0.181296	0.0783789	0.194817	0.156589	0.626541	0.514391	0.420014	0.199175	1.23623	0.308902	0.244227
G	0.184772	0.154994	0.0530128	0.169095	0.277026	0.130199	0	0.142366	0.0466528	0.113658	0.161824		G	0.12399	0.11241	0.0718297	0.123915	0.622898	0.365402	0	0.250968	0.287829	0.157417	0.227451
A	0.0931562	0.160716	0.202494	0.109329	0.163838	0.200157	0.415091	0.110712	0.0660242	0.437365	0.194608		A	0.0929992	0.100007	0.0862388	0.177583	0.470142	0.326891	0.213446	0.255954	0.150029	0.232459	0.323517
T	0.265609	0.128009	0.105164	0.206259	0.233539	0.224777	0.365551	0.11795	0.222544	0.117308	0.190123		T	0.223273	0.0719669	0.188724	0.108285	0.149372	0.256329	0.294617	0.125996	0.436968	0.132838	0.2542
S	0.108048	0.169495	0	0.0864972	0.33843	0.172735	0.347399	0.0847745	0.364169	0.103296	0.0751819		S	0.118547	0.157899	0	0.110601	0.662376	0.38334	0.209612	0.0712303	0.262968	0.0762309	0.388678
C	0.154338	0.206169	0.301556	0.181855	0.274581	0.210638	0.511736	0.200457	0.162458	0.238124	0.273126		C	0.234805	0.272308	0.287173	0.251811	0.18003	0.286923	0.198008	0.214782	0.280335	0.164844	0.132397
N	0.393938	0.34914	0.0962793	0.208391	0.234685	0.237864	0.361444	0.319172	0.14631	0.159683	0.345884		N	0.376039	0.419421	0.115879	0.162641	0.398391	0.521757	0.403305	0.133561	0.438099	0.0774704	0.167388
Q	0.152912	0.0989862	0.212814	0.297163	0.38618	0.149285	0.145765	0.211884	0.125664	0.223095	0.134998		Q	0.176408	0.120018	0.0687963	0.26509	0.650543	0.344356	0.179862	0.0687221	0.249741	0.218523	0.371957
D	1.01168	0.177891	0.0713691	0.118986	0	0.245905	0.324809	0.366112	0.179463	0	0.36995		D	0.341182	0.224827	0.182351	0.332304	0	0.424902	0.324302	0.349357	0.432161	0	0.358416
E	0.171106	0.160856	0.139767	0.129284	0.289593	0.0949827	0.232826	0	0.100056	0.128435	0.121056		E	0.182731	0.256851	0.113443	0.272029	0.107038	0.358072	0.35888	0	0.330194	0.0480563	0.273674
H	0.275565	0.108909	0.186461	0.199447	0.395687	0.301676	0.292757	0.402645	0.173808	0.221975	0.334864		H	0.223495	0.172807	0.251426	0.129246	0.616556	0.181272	0.127642	0.249667	0.309204	0.088426	0.0317991
R	0.197817	0.0811934	0.14106	0.0918639	0.364809	0.16797	0.251712	0.0921575	0.188014	0.108103	0.126074		R	0.100805	0.393139	0.498301	0.13206	0.762327	0.33329	0.543884	0.187599	0.336098	0.193236	0.19438
K	0.102927	0.0789061	0.218325	0.167463	0.471922	0.0745526	0.401572	0.155013	0.23319	0.0621955	0.209369		K	0.135803	0.44912	0.581016	0.361821	0.845869	0.196788	0.728458	0.468398	0.295949	0.128495	0.36424
stop	0.490425	0.265903	0.0597043	0.242043	0.371665	0.630665	0.420576	0.353859	0.290199	0.272184	0.269445		stop	0.445546	0.356243	0.257509	0.277446	0.625571	0.38429	0.248183	0.248753	0.33999	0.368616	0.165997
