## Supplementary material for "The pathogenic T42A mutation in SHP2 rewires the interaction specificity of its N-terminal regulatory domain": Table S5

### Sheet: Sheet1
SHP2 variant	Peptide	Sequence	EC50 mean (M)	EC50 stdev (M)	N	p-value with WT	Fold-change (WT/mutant)
WT	Gab1 pTyr 627	Ac-GDKQVE-pY-LDLDLD-NH2	2.61633e-05	3.41704e-06	6	NA	NA
WT	Gab2 pTyr 614	Ac-STGSVD-pY-LALDFQ-NH2	8.52329e-06	2.55002e-06	14	NA	NA
WT	IRS-1 pTyr 1179	Ac-LENGLN-pY-IDLDLV-NH2	1.75154e-06	6.22844e-07	10	NA	NA
WT	IRS-1 pTyr 896	Ac-PKSPGE-pY-VNIEFG-NH2	2.931e-05	4.47631e-06	8	NA	NA
WT	CagA-D	Ac-ASPEPI-pY-ATIDFD-NH2	2.82325e-06	7.78284e-07	4	NA	NA
WT	CagA-C	Ac-VSPEPI-pY-ATIDDL-NH2	3.9374e-05	2.08575e-05	5	NA	NA
WT	PD-1 pTyr 223	Ac-PVFSVD-pY-GELDFQ-NH2	1.886e-05	7.95136e-06	9	NA	NA
WT	PD-1 pTyr 248	Ac-VPEQTE-pY-ATIVFP-NH2	5.367e-06	4.02659e-07	4	NA	NA
WT	Imhof-9	Ac-KKAALN-pY-AQLMFP-NH2	1.31979e-06	2.06325e-07	17	NA	NA
WT	MILR1 pTyr 338	Ac-AKSGAV-pY-SELNFG-NH2	0.000233	6.45e-05	3	NA	NA
WT	PGFRB pTyr 763	Ac-MKGDVK-pY-ADIESS-NH2	9.04675e-05	4.63009e-05	4	NA	NA
T42A	Gab2 pTyr 614	Ac-STGSVD-pY-LALDFQ-NH2	9.02117e-07	1.62722e-07	6	<0.000001	9.44568
T42A	IRS-1 pTyr 1179	Ac-LENGLN-pY-IDLDLV-NH2	5.81333e-07	7.1477e-08	3	0.000191	3.01205
T42A	IRS-1 pTyr 896	Ac-PKSPGE-pY-VNIEFG-NH2	2.004e-05	4.67545e-06	9	0.00081	1.465
T42A	CagA-D	Ac-ASPEPI-pY-ATIDFD-NH2	1.46133e-06	2.8194e-08	3	0.039461	1.93151
T42A	CagA-C	Ac-VSPEPI-pY-ATIDDL-NH2	6.96333e-06	5.57518e-06	6	0.000278	5.65
T42A	PD-1 pTyr 223	Ac-PVFSVD-pY-GELDFQ-NH2	2.891e-06	1.19024e-06	5	0.000262	6.53979
T42A	PD-1 pTyr 248	Ac-VPEQTE-pY-ATIVFP-NH2	8.798e-07	1.0139e-07	3	8e-05	6.10227
T42A	Imhof-9	Ac-KKAALN-pY-AQLMFP-NH2	7.347e-07	2.26276e-07	6	0.000493	1.79592
T42A	MILR1 pTyr 338	Ac-AKSGAV-pY-SELNFG-NH2	3.27e-05	1.03e-06	3	0.032842	7.12538
T42A	PGFRB pTyr 763	Ac-MKGDVK-pY-ADIESS-NH2	1.51e-05	2.69e-06	3	0.046898	6
R138Q	Gab2 pTyr 614	Ac-STGSVD-pY-LALDFQ-NH2	5.98333e-06	2.68045e-07	3	0.00267	1.42475
R138Q	IRS-1 pTyr 1179	Ac-LENGLN-pY-IDLDLV-NH2	1.42533e-06	2.94719e-07	3	0.254849	1.22378
R138Q	IRS-1 pTyr 896	Ac-PKSPGE-pY-VNIEFG-NH2	2.9566e-05	3.70051e-06	5	0.898415	0.989865
R138Q	CagA-C	Ac-VSPEPI-pY-ATIDDL-NH2	2.72625e-05	6.81281e-06	5	0.001426	2.05128
R138Q	PD-1 pTyr 223	Ac-PVFSVD-pY-GELDFQ-NH2	6.545e-06	4.39561e-07	3	0.001591	2.8855
R138Q	PD-1 pTyr 248	Ac-VPEQTE-pY-ATIVFP-NH2	6.256e-06	1.82944e-07	3	0.01459	0.857827
R138Q	Imhof-9	Ac-KKAALN-pY-AQLMFP-NH2	4.2e-06	1.87514e-06	3	0.117215	0.314286
R138Q	MILR1 pTyr 338	Ac-AKSGAV-pY-SELNFG-NH2	0.000166	6.7e-05	3	0.280254	1.40361
R138Q	PGFRB pTyr 763	Ac-MKGDVK-pY-ADIESS-NH2	0.00012	1.81e-05	3	0.734541	1.1
