## Supplementary material for "The pathogenic T42A mutation in SHP2 rewires the interaction specificity of its N-terminal regulatory domain": Table S6

### Sheet: Sheet1
REAGENT or RESOURCE	SOURCE	IDENTIFIER or DESCRIPTION
Antibodies
PY20-PerCP-eFluor 710 (mouse monoclonal)	eBioscience	catalog #: 46-5001-42, antibody dilution 1:25
Vinculin (E1E9V) XP® Rabbit mAb	Cell Signaling Technology	catalog #: 13901, antibody dilution 1:1000
p44/42 MAPK (Erk1/2) (L34F12) Mouse mAb	Cell Signaling Technology	catalog #: 4696, antibody dilution 1:2000
Phospho-p44/42 MAPK (Erk1/2) (Thr202/Tyr204) (197G2) Rabbit mAb	Cell Signaling Technology	catalog #: 4377, antibody dilution 1:1000
Myc tag monoclonal antibody	Invitrogen	catalog #: R950-25, antibody dilution 1:5000
Phospho-Tyrosine (P-Tyr-1000) MultiMab™ Rabbit mAb mix	Cell Signaling Technology	catalog #: 8954, antibody dilution 1:2000
PD-1 Polyclonal Antibody	Invitrogen	catalog #: PA520350, antibody dilution 1:1000
Flag tag Mouse anti-Tag, Clone: 2B3C4	Proteintech	catalog #: 66008-3-IG, antibody dilution 1:5000
Monoclonal Anti-β-Actin antibody	MilliporeSigma	catalog #: A5441, antibody dilution 1:5000
Src (32G6) Rabbit mAb	Cell Signaling Technology	catalog #: 2123, antibody dilution 1:2000
IRDye® 800CW Goat anti-Mouse IgG Secondary Antibody	Licor	catalog #: #926-32210, antibody dilution 1:10,000
IRDye® 680RD Goat anti-Rabbit IgG Secondary Antibody	Licor	catalog #: 926-68071, antibody dilution 1:10,000
Pierce™ Anti-c-Myc Magnetic Beads	Thermo Scientific	catalog #: 88842
Dynabeads™ Protein G	Invitrogen	catalog #: 10003D
Anti-Human TCR, Clone: C305.2	Lo Lab	Lo lab
Anti-Human CD3 Clone: OKT3	Tonbo Biosciences	catalog #: 70-0037-U100
PE-Cy7 Mouse Anti-Human CD69, Clone: FN50	BD Biosciences	catalog # 561928, antibody dilution 1:800
Phospho-p44/42 MAPK (Erk1/2) (Thr202/Tyr204) (197G2) Rabbit mAb	Cell Signaling Technology	catalog #: 4377, antibody dilution 1:1000
APC anti-Rabbit APC AffiniPure F(ab’)2 Fragment Donkey Anti-Rabbit IgG (H + L)	Jackson ImmunoResearch	catalog #: 711-136-152, antibody dilution 1:1,000
Goat Anti-Rabbit-HRP	Southern Biotech	catalog #: 4050-05
GAPDH XP Rabbit Clone: D1GH11	Cell signaling	catalog #: 8884S
Anti-SHP2 antibody, Clone:EPR17829-9	Abcam	catalog #: Ab187040, antibody dilution 1:1,000
Bacterial and virus strains
MC1061 F-	Lucigen (LCG Biosearch Technologies)	catalog #: 60514-1
DH5α	Invitrogen	catalog #: 18265017
BL21(DE3)	ThermoFisher Scientific	catalog #: C600003
C43(DE3)	Lucigen (LCG Biosearch Technologies)	catalog #: 60446-1
Chemicals, peptides, and recombinant proteins
FITC-IRS-1 pTyr 1179	SynPeptide	sequence: FITC-Ahx-ENGLN-pY-IDLDL-NH2
FITC-Imhof-9	synthesized in-house	sequence: FITC-Ahx-KAALN-pY-AQLMF-NH2
FITC-CagA-D	synthesized in-house	sequence: FITC-Ahx-SPEPI-pY-ATIDF-NH2
Gab1 pTyr 627	SynPeptide and synthesized in-house	sequence: Ac-GDKQVE-pY-LDLDLD-NH2
Gab2 pTyr 614	SynPeptide	sequence: Ac-STGSVD-pY-LALDFQ-NH2
IRS-1 pTyr 1179	SynPeptide	sequence: Ac-LENGLN-pY-IDLDLV-NH2
IRS-1 pTyr 896	SynPeptide	sequence: Ac-PKSPGE-pY-VNIEFG-NH2
CagA-D	SynPeptide and synthesized in-house	sequence: Ac-ASPEPI-pY-ATIDFD-NH2
CagA-C	SynPeptide	sequence: Ac-VSPEPI-pY-ATIDDL-NH2
PD-1 pTyr 223	SynPeptide	sequence: Ac-PVFSVD-pY-GELDFQ-NH2
PD-1 pTyr 248	SynPeptide	sequence: Ac-VPEQTE-pY-ATIVFP-NH2
Imhof-9	SynPeptide	sequence: Ac-KKAALN-pY-AQLMFP-NH2
PGFRB pTyr 763	synthesized in-house	sequence: Ac-MKGDVK-pY-ADIESS-NH2
DNMT3B pTyr 815	synthesized in-house	sequence: Ac-FGFPVH-pY-TDVSNM-NH2
MILR1 pTyr 338	synthesized in-house	sequence: Ac-AKSGAV-pY-SELNFG-NH2
SHP2 FL	produced in-house	Full-length human SHP2 (residues 1-593) with an N-terminal Gly-His scar from His6-TEV removal. Variants include, WT, T42A, L43F, T52S, E76K, R138Q, and E139D.
N-SH2-Avi-biotin	produced in-house	Human SHP2 N-SH2 domain (residues 1-106) with a C-terminal, mono-biotinylated Avi-tag. Variants include, WT, T42A, L43F, T52S, K55R, K55M, E76K, T42A+K55R, and T42A+K55M
C-SH2-Avi-biotin	produced in-house	Human SHP2 C-SH2 domain (residues 105–220) with a C-terminal, mono-biotinylated Avi-tag. Variants include, WT, R138Q, and E139D
c-Src(KD)	PMID: 36927728	human c-Src kinase domain (residues 260–528)
c-Abl(KD)	PMID: 36927728	mouse c-Abl kinase domain (residues 232–502)
AncSZ(KD)	PMID: 36927728	AncSZ kinase domain (residues 352–627) designed by ancestral sequence reconstruction
EPHB1(KD)	PMID: 36927728	human EPHB1 kinase domain (residues 602–896)
CellTrace Violet	ThermoFisher	catalog #: C34557
Puromycin	Gibco	catalog #: A11138-03
Lipofectamine	Thermofisher	catalog #: 11668019
SYPRO Orange Protein Gel Stain	ThermoFisher	catalog #: S-6650
Critical commercial assays and kits
Dynabeads™ FlowComp™ Flexi Kit	Invitrogen	catalog #: 11061D
QuantiFluor® dsDNA System	Promega	catalog #: E2670
MiSeq Reagent Kit v3 (150 cycle)	Illumina	catalog #: MS-102-3001
Pierce™ BCA Protein Assay Reagent A	ThermoFisher Scientific	catalog #: 23228
Retro-X Universal Packaging System	Takara Bio	catalog #: 631530
Deposited data
Dryad repository containing molecular dynamics and deep sequencing data	this study	DOI: 10.5061/dryad.msbcc2g41
Experimental models: Cell lines
Human Embryonic Kidney 293 cells	Gift from Brent Stockwell lab
Jurkat T cells	Lo lab
GP2-293 packaging cells	Takara	catalog #: 631530
Oligonucleotides
TruSeq-eCPX-Fwd	sequence from PMID: 29547119, purchased from Millipore Sigma	round one amplicon PCR primer, primer sequence: 5’-TGACTGGAGTTCAGACGTGTGCTCTTCCGATCTNNNNNNACCGCAGGTACTTCCGTAGCT-3’
TruSeq-eCPX-Rev	sequence from PMID: 29547119, purchased from Millipore Sigma	round one amplicon PCR primer, primer sequence: 5’-CACTCTTTCCCTACACGACGCTCTTCCGATCTNNNNNNTTTTGTTGTAGTCACCAGACTG-3’
D701	sequence from Illumina, purchased from Millipore Sigma	round two amplicon/indexing PCR primer, primer sequence: 5'-CAAGCAGAAGACGGCATACGAGATcgagtaatGTGACTGGAGTTCAGACGTG-3'
D702	sequence from Illumina, purchased from Millipore Sigma	round two amplicon/indexing PCR primer, primer sequence: 5'-CAAGCAGAAGACGGCATACGAGATtctccggaGTGACTGGAGTTCAGACGTG-3'
D703	sequence from Illumina, purchased from Millipore Sigma	round two amplicon/indexing PCR primer, primer sequence: 5'-CAAGCAGAAGACGGCATACGAGATaatgagcgGTGACTGGAGTTCAGACGTG-3'
D704	sequence from Illumina, purchased from Millipore Sigma	round two amplicon/indexing PCR primer, primer sequence: 5'-CAAGCAGAAGACGGCATACGAGATggaatctcGTGACTGGAGTTCAGACGTG-3'
D705	sequence from Illumina, purchased from Millipore Sigma	round two amplicon/indexing PCR primer, primer sequence: 5'-CAAGCAGAAGACGGCATACGAGATttctgaatGTGACTGGAGTTCAGACGTG-3'
D706	sequence from Illumina, purchased from Millipore Sigma	round two amplicon/indexing PCR primer, primer sequence: 5'-CAAGCAGAAGACGGCATACGAGATacgaattcGTGACTGGAGTTCAGACGTG-3'
D707	sequence from Illumina, purchased from Millipore Sigma	round two amplicon/indexing PCR primer, primer sequence: 5'-CAAGCAGAAGACGGCATACGAGATagcttcagGTGACTGGAGTTCAGACGTG-3'
D708	sequence from Illumina, purchased from Millipore Sigma	round two amplicon/indexing PCR primer, primer sequence: 5'-CAAGCAGAAGACGGCATACGAGATgcgcattaGTGACTGGAGTTCAGACGTG-3'
D709	sequence from Illumina, purchased from Millipore Sigma	round two amplicon/indexing PCR primer, primer sequence: 5'-CAAGCAGAAGACGGCATACGAGATcatagccgGTGACTGGAGTTCAGACGTG-3'
D710	sequence from Illumina, purchased from Millipore Sigma	round two amplicon/indexing PCR primer, primer sequence: 5'-CAAGCAGAAGACGGCATACGAGATttcgcggaGTGACTGGAGTTCAGACGTG-3'
D711	sequence from Illumina, purchased from Millipore Sigma	round two amplicon/indexing PCR primer, primer sequence: 5'-CAAGCAGAAGACGGCATACGAGATgcgcgagaGTGACTGGAGTTCAGACGTG-3'
D712	sequence from Illumina, purchased from Millipore Sigma	round two amplicon/indexing PCR primer, primer sequence: 5'-CAAGCAGAAGACGGCATACGAGATctatcgctGTGACTGGAGTTCAGACGTG-3'
D501	sequence from Illumina, purchased from Millipore Sigma	round two amplicon/indexing PCR primer, primer sequence: 5'-AATGATACGGCGACCACCGAGATCTACACtatagcctACACTCTTTCCCTACACGAC-3'
D502	sequence from Illumina, purchased from Millipore Sigma	round two amplicon/indexing PCR primer, primer sequence: 5'-AATGATACGGCGACCACCGAGATCTACACatagaggcACACTCTTTCCCTACACGAC-3'
D503	sequence from Illumina, purchased from Millipore Sigma	round two amplicon/indexing PCR primer, primer sequence: 5'-AATGATACGGCGACCACCGAGATCTACACcctatcctACACTCTTTCCCTACACGAC-3'
D504	sequence from Illumina, purchased from Millipore Sigma	round two amplicon/indexing PCR primer, primer sequence: 5'-AATGATACGGCGACCACCGAGATCTACACggctctgaACACTCTTTCCCTACACGAC-3'
D505	sequence from Illumina, purchased from Millipore Sigma	round two amplicon/indexing PCR primer, primer sequence: 5'-AATGATACGGCGACCACCGAGATCTACACaggcgaagACACTCTTTCCCTACACGAC-3'
D506	sequence from Illumina, purchased from Millipore Sigma	round two amplicon/indexing PCR primer, primer sequence: 5'-AATGATACGGCGACCACCGAGATCTACACtaatcttaACACTCTTTCCCTACACGAC-3'
D507	sequence from Illumina, purchased from Millipore Sigma	round two amplicon/indexing PCR primer, primer sequence: 5'-AATGATACGGCGACCACCGAGATCTACACcaggacgtACACTCTTTCCCTACACGAC-3'
D508	sequence from Illumina, purchased from Millipore Sigma	round two amplicon/indexing PCR primer, primer sequence: 5'-AATGATACGGCGACCACCGAGATCTACACgtactgacACACTCTTTCCCTACACGAC-3'
PD1_ITIM_SM_1	sequence from this study, purchased from Millipore Sigma	ITIM scanning mutagenesis oligo, primer sequence: 5'-GCTGGCCAGTCTGGCCAGNNSTTTTCTGTAGACTATGGGGAACTGGACTTCGGAGGGCAGTCTGGGCAGTCTG-3
PD1_ITIM_SM_2	sequence from this study, purchased from Millipore Sigma	ITIM scanning mutagenesis oligo, primer sequence: 5'-GCTGGCCAGTCTGGCCAGGTGNNSTCTGTAGACTATGGGGAACTGGACTTCGGAGGGCAGTCTGGGCAGTCTG-3
PD1_ITIM_SM_3	sequence from this study, purchased from Millipore Sigma	ITIM scanning mutagenesis oligo, primer sequence: 5'-GCTGGCCAGTCTGGCCAGGTGTTTNNSGTAGACTATGGGGAACTGGACTTCGGAGGGCAGTCTGGGCAGTCTG-3
PD1_ITIM_SM_4	sequence from this study, purchased from Millipore Sigma	ITIM scanning mutagenesis oligo, primer sequence: 5'-GCTGGCCAGTCTGGCCAGGTGTTTTCTNNSGACTATGGGGAACTGGACTTCGGAGGGCAGTCTGGGCAGTCTG-3
PD1_ITIM_SM_5	sequence from this study, purchased from Millipore Sigma	ITIM scanning mutagenesis oligo, primer sequence: 5'-GCTGGCCAGTCTGGCCAGGTGTTTTCTGTANNSTATGGGGAACTGGACTTCGGAGGGCAGTCTGGGCAGTCTG-3
PD1_ITIM_SM_6	sequence from this study, purchased from Millipore Sigma	ITIM scanning mutagenesis oligo, primer sequence: 5'-GCTGGCCAGTCTGGCCAGGTGTTTTCTGTAGACNNSGGGGAACTGGACTTCGGAGGGCAGTCTGGGCAGTCTG-3
PD1_ITIM_SM_7	sequence from this study, purchased from Millipore Sigma	ITIM scanning mutagenesis oligo, primer sequence: 5'-GCTGGCCAGTCTGGCCAGGTGTTTTCTGTAGACTATNNSGAACTGGACTTCGGAGGGCAGTCTGGGCAGTCTG-3
PD1_ITIM_SM_8	sequence from this study, purchased from Millipore Sigma	ITIM scanning mutagenesis oligo, primer sequence: 5'-GCTGGCCAGTCTGGCCAGGTGTTTTCTGTAGACTATGGGNNSCTGGACTTCGGAGGGCAGTCTGGGCAGTCTG-3
PD1_ITIM_SM_9	sequence from this study, purchased from Millipore Sigma	ITIM scanning mutagenesis oligo, primer sequence: 5'-GCTGGCCAGTCTGGCCAGGTGTTTTCTGTAGACTATGGGGAANNSGACTTCGGAGGGCAGTCTGGGCAGTCTG-3
PD1_ITIM_SM_10	sequence from this study, purchased from Millipore Sigma	ITIM scanning mutagenesis oligo, primer sequence: 5'-GCTGGCCAGTCTGGCCAGGTGTTTTCTGTAGACTATGGGGAACTGNNSTTCGGAGGGCAGTCTGGGCAGTCTG-3
PD1_ITIM_SM_11	sequence from this study, purchased from Millipore Sigma	ITIM scanning mutagenesis oligo, primer sequence: 5'-GCTGGCCAGTCTGGCCAGGTGTTTTCTGTAGACTATGGGGAACTGGACNNSGGAGGGCAGTCTGGGCAGTCTG-3
huPTPN11_sgRNA_F	Invitrogen	single guide RNA for Crispr/Cas9, 5’-CACCGAGACTTCACACTTTCCGTT-3’
huPTPN11_sgRNA_R	Invitrogen	single guide RNA for Crispr/Cas9, 5’- AAACAACGGAAAGTGTGAAGTCTC-3’
Recombinant DNA
pGEX-4TI SHP2 WT	Addgene	Addgene plasmid #: 8322
pCMV5 mouse src plasmid	Addgene	Addgene plasmid #: 13663
PD-1-miSFIT-4x	Addgene	Addgene plasmid #: 124678
FRB-GFP-Gab1(Y628F/Y660F)	Addgene	Addgene plasmid #: 188658
FRB-GFP-Gab2(Y604F/Y634F)	Addgene	Addgene plasmid #: 188659
pEF vector	gift from Arthur Weiss lab
pET-SUMO-SHP2-N-SH2(variant)-Avi		bacterial expression vector encoding the human SHP2 NSH2 domain (residues 1-106) with an N-terminal His6-SUMO tag and a C-terminal Avi tag. Variants: WT, T42A, L43F, T52S, K55R, K55M, E76K, T42A+K55R, T42A+K55M
pET-SUMO-SHP2-C-SH2(variant)-Avi	PMID: 36927728 for WT plasmid	bacterial expression vector encoding the human SHP2 CSH2 domain (residues 105–220) with an N-terminal His6-SUMO tag and a C-terminal Avi tag. Variants: WT, R138Q, and E139D
pET-28b His6-TEV-SHP2-FL(variant)		bacterial expression vector encoding full-length human SHP2 (residues 1-593) with an N-terminal His6-TEV tag. Variants: WT, T42A, L43F, T52S, E76K, R138Q, E139D.
Human pTyr Library	PMID: 29547119	peptide display library in the pBAD33 vector, fused to the eCPX scaffold, containing ~3,000 unique sequences encoding peptides derived from known tyrosine phosphorylation sites in the human proteome. The scaffold protein is encoded to have a C-terminal strep-tag: WSHPQFEK.
pTyr-Var Library	PMID: 36927728	peptide display library in the pBAD33 vector, fused to the eCPX scaffold, containing ~10,000 unique sequences encoding reference and variant phosphosite pairs deried from the PhosphoSitePlus database. The scaffold protein is encoded to have a C-terminal strep-tag: WSHPQFEK.
PD-1 pTyr 223 mutagenesis library	this study	peptide display library in the pBAD33 vector, fused to the eCPX scaffold, encoding all possible single amino acid substitutions in the peptide sequence VFSVDYGELDF, correspondig to residues 218-228 in human PD-1. The scaffold protein is encoded to have a C-terminal strep-tag: WSHPQFEK.
pCDFDuet-BirA-WT	PMID: 36927728	bacterial expression vector encoding biotin ligase BirA, used to coexpress with SH2 domain for biotinylation of SH2 domain
pMSCV-SHP2 full-length-PIG	this study	viral expression vector encoding full-length SHP2 (wild-type, T42A or E76K) for infection of Jurkat T-cells
Software and algorithms
FLASH (version FLASH2-2.2.00)	PMID: 21903629	https://ccb.jhu.edu/software/FLASH/
Cutadapt (version 3.5)	DOI: 10.14806/ej.17.1.200	https://cutadapt.readthedocs.io/en/stable/
Python scripts for processing and analysis of deep sequencing data	PMID: 36927728	https://github.com/nshahlab/2022_Li-et-al_peptide-display
PyMOL Molecular Graphics System (Version 2.5.2)	Schrödinger and Delano	Used for all structure visualization and model building.
Amber Molecular Dynamics Package	PMID: 16200636	https://ambermd.org/
GraphPad Prism (Version 10.0.0)		Used for all graphic and regression analysis.
FlowJo™ Software (Version 10.10.0)	Becton, Dickinson and Company; 2023	Used for all flow cytometry analysis
